# Assessing phylogenetic information content and redundancy in hominin craniodental traits

**DOI:** 10.1101/2024.10.31.616875

**Authors:** Levi Yoder Raskin, Maja Šešelj, Bárbara Domingues Bitarello

## Abstract

Paleoanthropological phylogenetic inference is based on characters assumed to be phylogenetically informative and independent. Yet, our understanding of whether these criteria are met in published character supermatrices is limited. We assess the phylogenetic information content (PHIC) of 107 discrete craniodental traits from a widely-used hominin character matrix. We compare test topologies — inferred by permuting single traits or removing single traits, anatomical units (AUs), and operational taxonomic units — to the baseline topology, inferred from the unmodified matrix. In this dataset, only 31 traits have some degree of PHIC: 23 uniquely informative traits — sufficient, as a set, to closely approach the baseline topology — and eight redundant traits. No single AU, nor the combination of mandibular and dentition AUs, contains sufficient PHIC to approach the baseline topology, and only the maxilla contains more PHIC than expected. Therefore, phylogenetic placements of fossil hominins represented by isolated AUs should be regarded as putative until better-preserved specimens and more informative traits can be incorporated. Given the ubiquity of discrete morphological data in paleontology and that most of the history of life on Earth was only recorded through fossils, our methods should be broadly applicable to phylogenetic inference involving other paleontological clades.
