## Supplementary material for "Assessing phylogenetic information content and redundancy in hominin craniodental traits": SOM_table_s5

### Sheet: Info
Name of column in SOM_Table_S5	Description
Trait	Trait index, used to refer to specific traits in main text
Trait_Names	Descriptive name of the trait
Unit	Which bone the trait predominantly falls on, nine bones and "complex", denoting traits which incorporate multipel units
CIC	Cladistic Information Content of the trait
CICrank	Ranking of CIC values, ties are resovled by using the minimum position
RRF	Robinson Foulds distance between the test tree with the trait removed and the baseline tree
PRFMedian	Median Robinson Foulds distance from the PRF distribution which is the Robinson-Foulds distances from 250 test trees inferred from character matrices with the trait permuted across hominin OTUs
PRFIQR	Interquartile range (range between the 25% and 75% percentiles) from the PRF distribution which is the Robinson-Foulds distances from 250 test trees inferred from character matrices with the trait permuted across hominin OTUs
PRFMean	Mean Robinson Foulds distance from the PRF distribution which is the Robinson-Foulds distances from 250 test trees inferred from character matrices with the trait permuted across hominin OTUs
PRFMin	Min Robinson Foulds distance from the PRF distribution which is the Robinson-Foulds distances from 250 test trees inferred from character matrices with the trait permuted across hominin OTUs
PRFMax	Max Robinson Foulds distance from the PRF distribution which is the Robinson-Foulds distances from 250 test trees inferred from character matrices with the trait permuted across hominin OTUs
Class	Uninformative (median PRF is 0), Informative (redundant) (median PRF is greater than zero and RRF is zero), and informative (unqiue) (median PRF is greater than zero and RRF is greater than zero)
Class2	Uninformative (median PRF is 0) and Informative (median PRF is greater than zero)
CIC_bins	Range of CIC values this trait falls in, used to define GroupCIC
GroupCIC	CIC bins by quartile: [0,8.87] is 0-25%, (8.87,12.5] is 25-50%, (12.5,16.6] is 50-75%, and (16.6,25.8] is 75-100%.
Nr_Missing_Taxa	Number of OTUs with missing data (character coded as "?").

### Sheet: SOM_Table_S5
Trait	Trait_Names	Unit	CIC	CICrank	RRF	PRFMedian	PRFIQR	PRFMean	PRFMin	PRFMax	Class	Class2	CIC_bins	GroupCIC	Nr_Missing_Taxa
1	Projection of nasal bones above frontomaxillary suture	Nasal	20.504	0.915888	0	0	2	0.896	0	4	Uninformative	Uninformative	(16.6,25.8]	high CIC	4
2	Inferior orbital margin rounded	Maxilla	4.858	0.0841121	0	0	0	0.168	0	4	Uninformative	Uninformative	[0,8.87]	low CIC	2
3	Infraorbital foramen location	Maxilla	11.975	0.46729	0	0	4	1.76	0	10	Uninformative	Uninformative	(8.87,12.5]	mid CIC	4
4	Anterior pillars	Maxilla	4.954	0.11215	0	0	0	0.16	0	4	Uninformative	Uninformative	[0,8.87]	low CIC	1
5	Nasoalveolar clivus contour in coronal plane	Maxilla	19.121	0.869159	6	6	4	5.832	0	14	Informative (unique)	Informative	(16.6,25.8]	high CIC	2
6	Protrusion of incisor alveoli beyond bicanine line basal view	Maxilla	12.497	0.504673	4	4	6	6.464	0	12	Informative (unique)	Informative	(8.87,12.5]	mid CIC	2
7	Nasal cavity entrance	Maxilla	16.849	0.794393	4	4	2	5.392	0	12	Informative (unique)	Informative	(16.6,25.8]	high CIC	3
8	Palate thickness	Maxilla	8.414	0.224299	0	0	0	0.48	0	10	Uninformative	Uninformative	[0,8.87]	low CIC	1
9	Height of the masseter origin	Zygomatic	7.814	0.186916	0	0	2	0.968	0	10	Uninformative	Uninformative	[0,8.87]	low CIC	3
10	M-L (mediolateral) thickness of zygomatic arch at root of frontal process	Zygomatic	7.582	0.158879	0	0	0	0.96	0	10	Uninformative	Uninformative	[0,8.87]	low CIC	5
11	Anterior projection of zygomatic bone relative to piriform aperture dishing	Zygomatic	9.399	0.280374	2	2	0	2.144	0	10	Informative (unique)	Informative	(8.87,12.5]	mid CIC	1
12	Anterior palatal depth	Maxilla	20.887	0.934579	4	4	2	3.504	0	10	Informative (unique)	Informative	(16.6,25.8]	high CIC	2
13	Index of palate protrusion anterior to sellion facial prognathism	Maxilla	20.673	0.925234	0	2	4	2.304	0	10	Informative (redundant)	Informative	(16.6,25.8]	high CIC	1
14	Masseteric position relative to sellion	Complex	12.678	0.53271	0	2	4	2.84	0	10	Informative (redundant)	Informative	(12.5,16.6]	mid CIC	3
15	Maxillary trigon zygomaticomaxillary step	Maxilla	4.858	0.0841121	0	0	0	0.12	0	4	Uninformative	Uninformative	[0,8.87]	low CIC	2
16	Cranial capacity	Complex	4.858	0.0841121	0	0	0	0.144	0	8	Uninformative	Uninformative	[0,8.87]	low CIC	1
17	Cerebellar morphology	Complex	12.678	0.53271	2	2	2	2.984	0	10	Informative (unique)	Informative	(12.5,16.6]	mid CIC	4
18	O-M sinus present in high frequency No (0); Intermediate (1); Yes (2)	Occipital	10.11	0.336449	0	0	4	2.04	0	10	Uninformative	Uninformative	(8.87,12.5]	mid CIC	8
19	Anteromedial incursion of the superior temporal lines	Frontal	19.121	0.869159	4	4	0	4.104	0	8	Informative (unique)	Informative	(16.6,25.8]	high CIC	1
20	Sagittal crest present at least in presumptive males	Parietal	13.288	0.588785	0	0	0	0.8	0	10	Uninformative	Uninformative	(12.5,16.6]	mid CIC	3
21	Compound T-N ( temporonuchal) crest at least in presumptive males	Occipital	18.881	0.831776	0	0	4	1.656	0	8	Uninformative	Uninformative	(16.6,25.8]	high CIC	3
22	Asterionic notch	Complex	10.537	0.35514	0	0	0	0.64	0	10	Uninformative	Uninformative	(8.87,12.5]	mid CIC	5
23	Parietal overlap of occipital at asterion at least in males No (0); Yes (1)	Parietal	4.644	0.046729	0	0	0	0.248	0	10	Uninformative	Uninformative	[0,8.87]	low CIC	5
24	Squamosal suture overlap extensive at least in males	Temporal	4.644	0.046729	0	0	0	0.312	0	10	Uninformative	Uninformative	[0,8.87]	low CIC	5
25	Lateral inflation of mastoid process relative to supramastoid crest	Temporal	7.582	0.158879	0	0	2	1.032	0	10	Uninformative	Uninformative	[0,8.87]	low CIC	4
26	Postorbital constriction	Frontal	14.783	0.672897	0	0	2	1.456	0	10	Uninformative	Uninformative	(12.5,16.6]	mid CIC	1
27	Pneumatization of temporal squama	Temporal	14.077	0.64486	2	2	2	3.264	0	8	Informative (unique)	Informative	(12.5,16.6]	mid CIC	2
28	Facial hafting	Complex	10.66	0.392523	0	0	0	0.592	0	8	Uninformative	Uninformative	(8.87,12.5]	mid CIC	2
29	Supraglenoid gutter width	Temporal	12.678	0.53271	0	0	0	0.728	0	10	Uninformative	Uninformative	(12.5,16.6]	mid CIC	4
30	External cranial base flexion	Occipital	12.688	0.570093	8	8	0	7.472	0	8	Informative (unique)	Informative	(12.5,16.6]	mid CIC	6
31	Horizontal distance between temporomandibular joint (TMJ) and upper M2/M3	Complex	8.028	0.205607	4	4	0	4.104	0	8	Informative (unique)	Informative	[0,8.87]	low CIC	3
32	Relative depth of mandibular fossa	Mandible	17.536	0.82243	0	2	4	2.8	0	14	Informative (redundant)	Informative	(16.6,25.8]	high CIC	1
33	Postglenoid process size	Temporal	21.689	0.962617	10	10	6	7.608	0	10	Informative (unique)	Informative	(16.6,25.8]	high CIC	3
34	Configuration of tympanic	Temporal	13.288	0.588785	8	8	4	6.208	0	10	Informative (unique)	Informative	(12.5,16.6]	mid CIC	2
35	Mediolateral position of external auditory meatus	Temporal	10.35	0.345794	0	0	0	0.16	0	4	Uninformative	Uninformative	(8.87,12.5]	mid CIC	2
36	Vaginal process	Temporal	10.537	0.35514	0	2	4	2.512	0	10	Informative (redundant)	Informative	(8.87,12.5]	mid CIC	5
37	Eustachian process of tympanic	Temporal	12.011	0.476636	0	0	4	1.848	0	10	Uninformative	Uninformative	(8.87,12.5]	mid CIC	4
38	Petrous orientation	Temporal	19.329	0.88785	8	8	0	7.888	2	10	Informative (unique)	Informative	(16.6,25.8]	high CIC	3
39	Heart-shaped foramen magnum	Occipital	4.644	0.046729	0	0	0	0.152	0	10	Uninformative	Uninformative	[0,8.87]	low CIC	4
40	Inclination nuchal plane	Occipital	10.537	0.35514	0	0	0	0	0	0	Uninformative	Uninformative	(8.87,12.5]	mid CIC	4
41	Position of foramen magnum relative to bi-tympanic line	Complex	16.559	0.747664	0	0	0	0.312	0	10	Uninformative	Uninformative	(12.5,16.6]	mid CIC	4
42	Inclination of foramen magnum	Occipital	11.515	0.457944	0	0	0	0.032	0	4	Uninformative	Uninformative	(8.87,12.5]	mid CIC	5
43	Origin of digastric muscle	Mandible	10.537	0.35514	0	0	2	1.656	0	10	Uninformative	Uninformative	(8.87,12.5]	mid CIC	6
44	Mandibular cross sectional area at M1	Mandible	12.672	0.523364	0	0	0	0.6	0	10	Uninformative	Uninformative	(12.5,16.6]	mid CIC	2
45	Orientation of mandibular symphysis	Mandible	19.088	0.850467	4	4	0	4.912	0	12	Informative (unique)	Informative	(16.6,25.8]	high CIC	3
46	Direction of mental foramen opening	Mandible	19.088	0.850467	0	0	0	0.72	0	8	Uninformative	Uninformative	(16.6,25.8]	high CIC	2
47	Hollowing above and behind mental foramen	Mandible	16.766	0.775701	4	4	0	4.76	0	10	Informative (unique)	Informative	(16.6,25.8]	high CIC	3
48	Width of mandibular extramolar sulcus	Mandible	21.624	0.953271	0	4	4	3.272	0	10	Informative (redundant)	Informative	(16.6,25.8]	high CIC	2
49	Mandibular deciduous canine shape	Dentition	9.228	0.271028	0	0	0	0.64	0	10	Uninformative	Uninformative	(8.87,12.5]	mid CIC	8
50	Incisal reduction	Dentition	23.034	0.971963	0	0	4	1.728	0	12	Uninformative	Uninformative	(16.6,25.8]	high CIC	1
51	Canines reduced	Dentition	23.628	0.981308	0	0	2	1.12	0	10	Uninformative	Uninformative	(16.6,25.8]	high CIC	0
52	Prominence of median lingual ridge of mandibular canine	Dentition	11.274	0.429907	10	10	0	9.152	0	10	Informative (unique)	Informative	(8.87,12.5]	mid CIC	5
53	Premolar crown area	Dentition	24.663	0.990654	0	0	2	1.224	0	10	Uninformative	Uninformative	(16.6,25.8]	high CIC	1
54	Molar crown area	Dentition	25.841	1	0	2	4	2.592	0	10	Informative (redundant)	Informative	(16.6,25.8]	high CIC	0
55	Lower dm1 mesial crown profile	Dentition	16.559	0.747664	0	0	2	1.584	0	10	Uninformative	Uninformative	(12.5,16.6]	mid CIC	4
56	Distal marginal ridge of upper dm2	Dentition	4.392	0.0280374	0	0	0	0.456	0	10	Uninformative	Uninformative	[0,8.87]	low CIC	7
57	Positions of buccal and lingual cusps relative to crown margin (states as for mandibular teeth, reverse for maxillary teeth)	Dentition	20.31	0.906542	0	0	2	1.32	0	10	Uninformative	Uninformative	(16.6,25.8]	high CIC	1
58	Frequency of well developed lower P3 metaconid	Dentition	13.513	0.626168	0	0	0	0.288	0	10	Uninformative	Uninformative	(12.5,16.6]	mid CIC	3
59	Relative enamel thickness	Dentition	21.534	0.943925	0	0	0	0.944	0	10	Uninformative	Uninformative	(16.6,25.8]	high CIC	0
60	Dental development rate	Dentition	7.994	0.196262	0	0	2	1.168	0	10	Uninformative	Uninformative	[0,8.87]	low CIC	8
61	Mesiobuccal protrusion of P3 crown base	Dentition	16.766	0.775701	2	2	0	2.008	0	6	Informative (unique)	Informative	(16.6,25.8]	high CIC	2
62	Orientation of mandibular premolar row dental arcade shape	Mandible	15.331	0.700935	10	10	2	8.68	0	10	Informative (unique)	Informative	(12.5,16.6]	mid CIC	2
63	Parietal tuber	Parietal	10.015	0.308411	0	0	0	0.704	0	6	Uninformative	Uninformative	(8.87,12.5]	mid CIC	4
64	Parietomastoid angle	Parietal	13.306	0.607477	0	0	0	1.016	0	10	Uninformative	Uninformative	(12.5,16.6]	mid CIC	4
65	External auditory meatus size	Temporal	14.464	0.663551	0	0	0	0.904	0	10	Uninformative	Uninformative	(12.5,16.6]	mid CIC	3
66	Separation of mandibular tooth rows	Mandible	10.66	0.392523	0	0	0	0.248	0	4	Uninformative	Uninformative	(8.87,12.5]	mid CIC	2
67	Configuration of the superior orbital fissure	Frontal	6.75	0.130841	2	2	2	3.16	0	10	Informative (unique)	Informative	[0,8.87]	low CIC	8
68	Size of Longus capitis insertion	Occipital	11.274	0.429907	0	0	0	0.024	0	4	Uninformative	Uninformative	(8.87,12.5]	mid CIC	6
69	Height of articular eminence above occlusal plane	Temporal	13.306	0.607477	0	2	4	2.272	0	10	Informative (redundant)	Informative	(12.5,16.6]	mid CIC	4
70	Extensive mesial groove on upper canine	Dentition	12.678	0.53271	0	0	0	0	0	0	Uninformative	Uninformative	(12.5,16.6]	mid CIC	4
71	Supraorbital hollowing	Frontal	16.559	0.747664	4	4	0	4.064	0	6	Informative (unique)	Informative	(12.5,16.6]	mid CIC	3
72	Depth of subarcuate fossa	Temporal	4.248	0.0186916	0	0	0	0	0	0	Uninformative	Uninformative	[0,8.87]	low CIC	7
73	Orientation and length of the post incisive planum	Mandible	10.015	0.308411	0	0	0	0	0	0	Uninformative	Uninformative	(8.87,12.5]	mid CIC	3
74	Distinctiveness of angular process of mandible	Mandible	4.524	0.0373832	0	0	0	0	0	0	Uninformative	Uninformative	[0,8.87]	low CIC	6
75	Presence/absence of frontal sinus	Frontal	8.821	0.242991	0	0	0	0	0	0	Uninformative	Uninformative	[0,8.87]	low CIC	7
76	Position of infraorbital foramen relative to orbit	Maxilla	4.644	0.046729	0	0	0	0	0	0	Uninformative	Uninformative	[0,8.87]	low CIC	5
77	Orientation of zygomatic bone	Zygomatic	8.64	0.233645	0	0	0	0.344	0	10	Uninformative	Uninformative	[0,8.87]	low CIC	5
78	Glabellar prominence relative to sella	Frontal	9.399	0.280374	0	0	0	0	0	0	Uninformative	Uninformative	(8.87,12.5]	mid CIC	3
79	Supraorbital expression	Frontal	16.458	0.738318	4	4	0	4.248	0	8	Informative (unique)	Informative	(12.5,16.6]	mid CIC	2
80	Supraorbital contour	Frontal	17.213	0.813084	0	2	4	2.544	0	10	Informative (redundant)	Informative	(16.6,25.8]	high CIC	3
81	Position of zygomatic foramina	Zygomatic	7.331	0.149533	0	0	0	0	0	0	Uninformative	Uninformative	[0,8.87]	low CIC	6
82	Patency of premaxillary suture in adults from frontal view	Maxilla	12.728	0.579439	0	0	0	0	0	0	Uninformative	Uninformative	(12.5,16.6]	mid CIC	6
83	Petrous apex ossified beyond sphenooccipital synchondrosis	Temporal	0	0.00934579	0	0	0	0	0	0	Uninformative	Uninformative	[0,8.87]	low CIC	9
84	Upper I2 similar in shape to upper I1	Dentition	13.621	0.635514	0	0	2	1.128	0	10	Uninformative	Uninformative	(12.5,16.6]	mid CIC	6
85	Robusticity of canines	Dentition	10.66	0.392523	0	0	0	0	0	0	Uninformative	Uninformative	(8.87,12.5]	mid CIC	2
86	Basal keel of lower canine	Dentition	18.881	0.831776	0	0	0	0.848	0	10	Uninformative	Uninformative	(16.6,25.8]	high CIC	4
87	Basal area of paracone of P3	Dentition	15.61	0.71028	0	0	0	0	0	0	Uninformative	Uninformative	(12.5,16.6]	mid CIC	2
88	Metaconid of lower dp3	Dentition	12.458	0.495327	0	0	0	0	0	0	Uninformative	Uninformative	(8.87,12.5]	mid CIC	5
89	Talonid basin of lower dp3	Dentition	8.821	0.242991	0	0	0	0	0	0	Uninformative	Uninformative	[0,8.87]	low CIC	7
90	Distal trigonid crest on lower dp4	Dentition	9.92	0.299065	0	0	0	0	0	0	Uninformative	Uninformative	(8.87,12.5]	mid CIC	7
91	Protocone of upper dp3 in occlusal view	Dentition	6.409	0.121495	0	0	0	0	0	0	Uninformative	Uninformative	[0,8.87]	low CIC	9
92	Crista obliqua of upper dp4	Dentition	8.335	0.214953	0	0	0	0	0	0	Uninformative	Uninformative	[0,8.87]	low CIC	7
93	Insertion of genioglossus	Mandible	7.582	0.158879	0	0	0	0	0	0	Uninformative	Uninformative	[0,8.87]	low CIC	5
94	Insertion of geniohyoideus	Mandible	15.666	0.719626	0	0	0	0.408	0	8	Uninformative	Uninformative	(12.5,16.6]	mid CIC	5
95	Insertion of digastric	Mandible	14.444	0.654206	0	0	0	0	0	0	Uninformative	Uninformative	(12.5,16.6]	mid CIC	4
96	Condylar canal	Occipital	11.274	0.429907	0	0	2	1	0	8	Uninformative	Uninformative	(8.87,12.5]	mid CIC	6
97	Fovea posterior	Dentition	10.015	0.308411	0	0	0	0	0	0	Uninformative	Uninformative	(8.87,12.5]	mid CIC	4
98	Mandibular corpus depth along tooth row	Mandible	8.916	0.261682	0	0	0	0.232	0	8	Uninformative	Uninformative	(8.87,12.5]	mid CIC	4
99	Upper I1 lingual crenulations	Dentition	11.143	0.420561	0	0	0	0	0	0	Uninformative	Uninformative	(8.87,12.5]	mid CIC	6
100	Relative height of vertex	Parietal	7.055	0.140187	0	0	0	0.256	0	10	Uninformative	Uninformative	[0,8.87]	low CIC	5
101	Midfacial prognathism	Maxilla	19.936	0.897196	8	8	6	6.008	0	10	Informative (unique)	Informative	(16.6,25.8]	high CIC	3
102	Position zygomatic angle	Zygomatic	14.974	0.682243	0	0	0	0.144	0	4	Uninformative	Uninformative	(12.5,16.6]	mid CIC	3
103	Interorbital width broad (0); narrow (1)	Complex	12.497	0.504673	0	0	0	0.128	0	4	Uninformative	Uninformative	(8.87,12.5]	mid CIC	2
104	Anterior pole shape	Complex	12.011	0.476636	0	0	2	0.896	0	8	Uninformative	Uninformative	(8.87,12.5]	mid CIC	5
105	Supraorbital corner	Frontal	17.045	0.803738	2	2	2	3.04	0	10	Informative (unique)	Informative	(16.6,25.8]	high CIC	4
106	Nuchal plane form	Occipital	16.403	0.728972	0	0	0	0.768	0	10	Uninformative	Uninformative	(12.5,16.6]	mid CIC	4
107	Zygomatic frontal process lateral margin	Zygomatic	15.145	0.691589	0	0	2	1.424	0	10	Uninformative	Uninformative	(12.5,16.6]	mid CIC	3
